# Hunger signalling in the olfactory bulb primes exploration, food-seeking and peripheral metabolism

**DOI:** 10.1101/2023.01.26.525804

**Authors:** Romana Stark, Harry Dempsey, Elizabeth Kleeman, Martina Sassi, Jeffrey Davies, Jeffrey M. Zigman, Zane B. Andrews

## Abstract

Growing evidence highlights a complex interaction between olfaction and metabolism with impaired olfactory function observed in obesity and increased olfactory sensitivity during hunger. The mechanisms linking metabolic state and olfaction remain unknown, but increased accessibility of hormones, such as ghrelin, and the diverse expression of hormone receptors such as those for ghrelin (GHSRs) in the olfactory system suggests an underappreciated neuroendocrine role. Here, we examined the hypothesis that GHSRs in the olfactory bulb (OB) link hunger with olfactory sensitivity to influence foraging behaviours and metabolism. Selective deletion of OB^GHSRs^ in adult male mice was achieved with adeno-associated viral expression of cre-recombinase in the OB of floxed-*Ghsr* mice. OB^GHSR^ deletion significantly affected olfactory discrimination and habituation to both food and pheromone odours, with greatest effect under fasted conditions. Anxiety-like and depression-like behaviour was significantly greater after OB^GHSR^ deletion using 3 independent anxiety behavioural tasks and testing for anhedonia, whereas exploratory behaviour was reduced. No effect on spatial navigation and memory was observed. Although OB^GHSR^ deletion did not affect cumulative food intake, it significantly impacted feeding behaviour as evidenced by altered bout number and duration. Moreover, food-finding after fasting or ip ghrelin was attenuated. Intriguingly, OB^GHSR^ deletion caused an increase in body weight and fat mass, spared fat utilisation on a chow diet and impaired glucose metabolism indicating metabolic dysfunction. We conclude that OB^GHSRs^ maintain olfactory sensitivity, particularly during hunger, and facilitate behavioural adaptations that optimise food-seeking in anxiogenic environments, priming metabolic pathways in preparation for food consumption.
