## Supplementary material for "Hunger signalling in the olfactory bulb primes exploration, food-seeking and peripheral metabolism": Suppl Table 1

### Sheet: Sheet1
Table S1. Summary of statistical tests; animal studies
Figure	Statisitical test	n	p-value	Post test	p-value
1A OB	ordinary one-way ANOVA	3 treatments: n=7 fed, n=11 fasted, n=5 refed	0.0283	Dunnet's multiple comparison test
	F (2.000, 13.46) = 4.701			FED vs. FASTED	0.0472
				FED vs. REFED	0.1145
1A Hypothalamus	ordinary one-way ANOVA	3 treatments: n=7 fed, n=15 fasted, n=6 refed	0.004	Dunnet's multiple comparison test
	F (2.000, 21.42) = 7.219			FED vs. FASTED	0.0213
				FED vs. REFED	0.9926
1B Westernblots	Two-tailed unpaired t-test (t=3.708, df=23)	WT=13, OB-GHSR-/- = 12, 3 Westernblots	0.0012
2B Sniffing Time Blank	Two-way ANOVA, mixed-effects model	WT=11, OB-GHSR-/-=11, 2 metabolic states		Sidak's multiple comparison test
	Metabolic state (F(1,20) = 11.8)		0.0026	FED	0.8491
	Genotype (F(1, 20) =0.3457		0.5631	FASTED	0.9291
	Interaction (F(1, 20) = 0.01518		0.9032
2C Sniffing Time Froot Loop	Two-way ANOVA, mixed-effects model	WT=11, OB-GHSR-/-=11, 2 metabolic states		Sidak's multiple comparison test
	Metabolic state (F(1,39) = 28.32)		<0.0001	FED	0.1476
	Genotype (F(1, 39) = 10.58)		0.0024	FASTED	0.017
	Interaction (F (1, 39) = 0.5093)		0.4797
2D Sniffing Time Rosewater	Two-way ANOVA, mixed-effects model	WT=11, OB-GHSR-/-=11, 2 metabolic states		Sidak's multiple comparison test
	Metabolic state (F (1, 19) = 7.239)		0.0145	FED	0.0223
	Genotype (F (1, 20) = 16.99)		0.0005	FASTED	0.0059
	Interaction (F (1, 19) = 0.1705)		0.6843
2E Sniffing Time FED	Two-way ANOVA	WT=11, OB-GHSR-/-=11, 3 odours, 3 trials each		Sidak's multiple comparison test
	Odour (F (2.440, 48.81) = 6.045)		0.0026	Blank 1	0.9198
	Genotype (F (1, 20) = 10.90)		0.0036	Blank 2	0.0991
	Interaction (F (8, 160) = 1.724)		0.0965	Blank 3	0.2972
				Fruit Loop 1	0.5551
				Fruit Loop 2	0.2953
				Fruit Loop 3	0.7321
				Rosewater 1	0.2249
				Rosewater 2	0.2243
				Rosewater 3	0.4332
2F Sniffing Time FASTED	Two-way ANOVA	WT=11, OB-GHSR-/-=11, 3 odours, 3 trials each		Sidak's multiple comparison test
	Odour (F (3.855, 72.29) = 11.63)		<0.0001	Blank 1	>0.9999
	Genotype (F (1, 19) = 4.459)		0.0482	Blank 2	>0.9999
	Interaction (F (8, 150) = 1.929)		0.0595	Blank 3	0.973
				Fruit Loop 1	0.9912
				Fruit Loop 2	0.8882
				Fruit Loop 3	0.0683
				Rosewater 1	0.4284
				Rosewater 2	0.4493
				Rosewater 3	0.0078
2G FED Behavioural Analysis	Multiple unpaired t tests	WT=11, OB-GHSR-/-=10		Holm-Sidak correction
		combined for froot loop and rosewater trials
	Walking (t=4.44, df=124)		1.9e-05		9.7e-05
	Stationary (t=6.831, df=124)		<0.000001		<0.000001
	Climbing (t=4.332, df=124)		3e-05		0.000121
	Sniffing (t=6.711, df=124)		<0.000001		<0.000001
	Rearing (t=4.017, df=124)		0.000101		0.000304
	Grooming (t=1.331, df=124)		0.185594		0.336743
	Digging (t=0.2672, df=124)		0.789778		0.789778
2H FASTED Behavioural Analysis	Multiple unpaired t tests	WT=11, OB-GHSR-/-=10		Holm-Sidak correction
		combined for froot loop and rosewater trials
	Walking (t=0.9863, df=131)		0.325785		0.545434
	Stationary (t=3.791, df=131)		0.000228		0.001596
	Climbing (t=3.211, df=131)		0.001665		0.009947
	Sniffing (t=2.905, df=131)		0.004315		0.021389
	Rearing (t=2.029, df=131)		0.044456		0.166314
	Grooming (t=1.535, df=131)		0.127193		0.335103
	Digging (t=0.4373, df=131)		0.662641		0.662641
3B %Time in Inner Zone	Two-way ANOVA	WT=11, OB-GHSR-/-=10, 2 metabolic states		Sidak's multiple comparison test
	Interaction (F (1, 35) = 0.1526)		0.6984	FED	0.0045
	Metabolic state (F (1, 35) = 0.09280)		0.7625	FASTED	0.002
	Genotype (F (1, 35) = 23.73)		<0.0001
3C %Time in Sniffing Zone	Two-way ANOVA	WT=11, OB-GHSR-/-=10, 2 metabolic states		Sidak's multiple comparison test
	Interaction (F (1, 35) = 0.4879)		0.4895	FED	0.1958
	Metabolic state (F (1, 35) = 0.2537)		0.6176	FASTED	0.034
	Genotype (F (1, 35) = 8.841)		0.0053
3D Distance moved	Two-way ANOVA	WT=11, OB-GHSR-/- = 10, 2 metabolic states		Sidak's multiple comparison test
	Interaction (F (1, 37) = 0.4405)		0.511	FED	0.0109
	Metabolic state (F (1, 37) = 8.147)		0.007	FASTED	0.0993
	Genotype (F (1, 37) = 9.499)		0.0039
3E Velocity	Two-way ANOVA	WT=11, OB-GHSR-/-=10, 2 metabolic states		Sidak's multiple comparison test
	Interaction (F (1, 37) = 0.4405)		0.511	FED	0.0109
	metabolic state (F (1, 37) = 8.147)		0.007	FASTED	0.0993
	genotype (F (1, 37) = 9.499)		0.0039
3F FED Behavioural Analysis	Multiple unpaired t tests	WT=11, OB-GHSR-/-=10, 5 behaviours
	Walking (t=1.883, df=19)		0.075164
	Stationary (t=1.915, df=19)		0.070694
	Rearing (t=1.117, df=19)		0.277749
	Sniffing (t=3.774, df=19)		0.001282
	Grooming (t=1.681, df=19)		0.109136
3G FASTED Behavioural Analysis	Multiple unpaired t tests	WT=10, OB-GHSR-/-=10, 5 behaviours
	Walking (t=1.737, df=18)		0.099557
	Stationary (t=1.595, df=18)		0.128059
	Rearing (t=0.1259, df=18)		0.901175
	Sniffing (t=2.234, df=17)		0.039214
	Grooming (t=1.6, df=18)		0.127058
3I BLANK: Cumulative Duration	Two-way ANOVA	WT=11, OB-GHSR-/-=10		Sidak's multiple comparison test
	Interaction (F (4, 95) = 1.493)		0.2105	Zone 1	0.9995
	Zones (F (4, 95) = 55.37)		<0.0001	Object Z1	0.7067
	Genotypes (F (1, 95) = 0.4130)		0.522	Middle Zone	0.9952
				Zone 2	0.6521
				Object Z2	0.3964
3J BANK: Time Sniffing	Two-way ANOVA	WT=9, OB-GHSR-/-=10		Sidak's multiple comparison test
	Interaction (F (1, 34) = 0.4693)		0.498	Blank Z1	0.1385
	Blank Zones (F (1, 34) = 3.444)		0.0722	Blank Z2	0.6156
	Genotypes (F (1, 34) = 3.775)		0.0603
3K URINE: Cumulative Duration	Two-way ANOVA	WT=9, OB-GHSR-/-=10		Sidak's multiple comparison test
	Interaction (F (4, 82) = 5.241)		0.0008	Zone 1	0.0022
	Zones (F (4, 82) = 71.42)		<0.0001	Urine Z1	0.9987
	Genotypes (F (1, 82) = 0.1606)		0.6897	Middle	0.9322
				Zone 2	0.0755
				No Scent Z2	0.9187
3L URINE: Time Sniffing	Two-way ANOVA	WT=9, OB-GHSR-/-=10		Tukey's multiple comparisons test
	Interaction F (1, 34) = 10.06			Urine Z1:WT vs. Urine Z1:OBGHSR-/-	0.0053
	Scent Zones F (1, 34) = 19.71			Urine Z1:WT vs. No Scent Z2:WT	<0.0001
	Genotypes F (1, 34) = 3.688			Urine Z1:WT vs. No Scent Z2:OBGHSR-/-	0.0004
				Urine Z1:OBGHSR-/- vs. No Scent Z2:WT	0.2997
				Urine Z1:OBGHSR-/- vs. No Scent Z2:OBGHSR-/-	0.7936
				No Scent Z2:WT vs. No Scent Z2:OBGHSR-/-	0.813
3M Distance during trials	Multiple unpaired t tests	WT=9, OB-GHSR-/-=10		Two-stage step-up (Benjamini, Krieger, and Yekutieli)
	Blank (t=1.101, df=17)			Blank	0.286257
	Urine (t=3.428, df=18)			Urine	0.003449
3N Velocity during trials	Multiple unpaired t tests	WT=9, OB-GHSR-/-=10		Two-stage step-up (Benjamini, Krieger, and Yekutieli)
	Blank (t=1.19, df=17)			Blank	0.250353
	Urine (t=3.545, df=16)			Urine	0.002697
4B %Time Spent in Closed Arms	Two-way ANOVA	WT=11, OB-GHSR-/-=11		Uncorrected Fisher's LSD
	Interaction (F (1, 40) = 0.6069)		0.4405	Fed	0.0593
	Metabolic State (F (1, 40) = 16.51)		0.0002	Fasted	0.0041
	Genotype (F (1, 40) = 12.42)		0.0011
4C %Time Spent in Open Arms	Two-way ANOVA	WT=11, OB-GHSR-/-=11		Uncorrected Fisher's LSD
	Interaction (F (1, 40) = 0.6069)		0.4405	Fed	0.0593
	Metabolic State (F (1, 40) = 16.51)		0.0002	Fasted	0.0041
	Genotype (F (1, 40) = 12.42)		0.0011
4D Distance Travelled	Two-way ANOVA	WT=11, OB-GHSR-/-=11		Uncorrected Fisher's LSD
	Interaction (F (1, 40) = 0.7008)		0.4075	Fed	0.1663
	Metabolic State (F (1, 40) = 21.30)		<0.0001	Fasted	0.0132
	Genotype (F (1, 40) = 8.015)		0.0072
4F %Time Spent in Light Zone	Two-way ANOVA	WT=11, OB-GHSR-/-=11		Uncorrected Fisher's LSD
	Interaction (F (1, 40) = 0.6823)		0.4137	Fed	0.0842
	Metabolic State (F (1, 40) = 1.630)		0.209	Fasted	0.0054
	Genotype (F (1, 40) = 11.09)		0.0019
4G Light Zone Entries	Two-way ANOVA	WT=11, OB-GHSR-/-=11		Uncorrected Fisher's LSD
	Interaction (F (1, 40) = 1.977)		0.1674	Fed	0.6735
	Metabolic State (F (1, 40) = 0.7325)		0.3972	Fasted	0.0161
	Genotype (F (1, 40) = 6.437)		0.0152
4H Distance Travelled	Two-way ANOVA	WT=11, OB-GHSR-/-=11		Uncorrected Fisher's LSD
	Interaction (F (1, 40) = 0.7300)		0.398	Fed	0.2336
	Metabolic State (F (1, 40) = 1.459)		0.2342	Fasted	0.0165
	Genotype (F (1, 40) = 9.443)		0.0038
4J %Time Spent in inner Zone	Two-way ANOVA	WT=11, OB-GHSR-/-=11		Uncorrected Fisher's LSD
	Interaction (F (1, 40) = 0.003423)		0.9536	Fed	0.0636
	Metabolic State (F (1, 40) = 8.338)		0.0062	Fasted	0.0533
	Genotype (F (1, 40) = 7.602)		0.0087
4K Inner Zone Entries	Two-way ANOVA	WT=11, OB-GHSR-/-=11		Uncorrected Fisher's LSD
	Interaction (F (1, 40) = 0.2641)		0.6102	Fed	0.0093
	Metabolic State (F (1, 40) = 12.43)		0.0011	Fasted	0.0518
	Genotype (F (1, 40) = 11.22)		0.0018
4L Distance Travelled	Two-way ANOVA	WT=11, OB-GHSR-/-=11		Uncorrected Fisher's LSD
	Interaction (F (1, 40) = 0.9815)		0.3278	Fed	0.3409
	Metabolic State (F (1, 40) = 2.286)		0.1384	Fasted	0.023
	Genotype (F (1, 40) = 5.541)		0.0236
4N Total Liquid Intake	Two-way ANOVA	WT=10, OB-GHSR-/-=9		Šídák's multiple comparisons test
	Interaction (F (3, 51) = 11.29)		<0.0001	Day 1	0.9655
	Days (F (1.671, 28.41) = 10.00)		0.0009	Day 2	0.4844
	Genotype (F (1, 17) = 35.92)		<0.0001	Day 3	<0.0001
				Day 4	0.0015
4O 0.1% Saccharin Preference	Two-way ANOVA	WT=10, OB-GHSR-/-=9		Šídák's multiple comparisons test
	Interaction (F (3, 66) = 2.098)		0.1089	Day 1	0.2019
	Days (F (1.633, 35.92) = 5.145)		0.0154	Day 2	0.0188
	Genotype (F (1, 66) = 46.61)		<0.0001	Day 3	0.0021
				Day 4	0.0075
4R Daily Distance Summary	Multiple unpaired t tests	WT=7, OB-GHSR-/-=8		Two-stage step-up (Benjamini, Krieger, and Yekutieli)
	Light phase (t=1.389, df=17)			Light phase	0.182627
	Dark phase (t=0.8265, df=17)			Dark phase	0.419972
	Total (t=0.9183, df=17)			Total	0.371284
5A Cumulative Food Intake	Two-way ANOVA	WT=10, OB-GHSR-/-=9
	Interaction (F (640, 10880) = 1.186)		0.0011
	Time (F (14.00, 238.0) = 4.128)		<0.0001
	Genotype (F (1, 17) = 1.162)		0.2961
5B Average Daily Food Intake	Two-way ANOVA	WT=10, OB-GHSR-/-=9
	Interaction (F (95, 1615) = 2.243)		<0.0001
	Time (F (11.16, 189.6) = 20.19)		<0.0001
	Genotype (F (1, 17) = 1.144)		0.2997
5C Daily Food Intake	Two-way ANOVA	WT=10, OB-GHSR-/-=9		Šídák's multiple comparisons test
	Interaction (F (1, 34) = 0.6760)		P=0.4167	Dark phase	0.2691
	Time (F (1, 34) = 272.5)		P<0.0001	Light phase	0.9347
	Genotype (F (1, 34) = 1.656)		P=0.2069
5D Cumulative Bouts	Two-way ANOVA	WT=10, OB-GHSR-/-=9
	Interaction (F (644, 10948) = 3.795)		<0.0001
	Time (F (644, 10948) = 303.5)		<0.0001
	Genotype (F (1, 17) = 5.634)		0.0297
5E Average Daily Bouts	Two-way ANOVA	WT=10, OB-GHSR-/-=9
	Interaction (F (95, 1615) = 1.966)		<0.0001
	Time (F (95, 1615) = 29.83)		<0.0001
	Genotype (F (1, 17) = 5.005)		0.039
5F Daily Bouts	Two-way ANOVA	WT=10, OB-GHSR-/-=9		Šídák's multiple comparisons test
	Interaction (F (1, 17) = 3.030)		0.0998	Dark phase	0.0156
	Time (F (1, 17) = 218.1)		<0.0001	Light phase	0.8605
	Genotype (F (1, 17) = 5.005)		0.039
5G Time per Bouts	Two-tailed unpaired t test (t=2.690, df=17)	WT=10, OB-GHSR-/-=9	0.0155
5H Fasting-induced FI	Two-way ANOVA	WT=10, OB-GHSR-/-=11		Šídák's multiple comparisons test
	Interaction (F (3, 51) = 2.645)		0.059	1h refeeding	0.9986
	Time (F (3, 51) = 503.8)		<0.0001	2h refeeding	>0.9999
	Genotype (F (1, 17) = 3.142)		0.0942	5h refeeding	0.3473
5I Ghrelin-induced FI	Two-way ANOVA	WT saline=18, WT ghrelin=20		Tukey's multiple comparisons test
	Time (F (1.194, 141.5) = 140.2)	OB-GHSRR-/- saline=21, OB-GHSRR-/- ghrelin=20	<0.0001	2h FI: WT saline vs. WT ghrelin	0.0207
	Group (F (3, 237) = 9.053)		<0.0001	2h FI: WT saline vs. OBGHSR-/- saline	>0.9999
	Interaction Time x Group (F (6, 237) = 2.871)		0.0102	2h FI: WT saline vs. OBGHSR-/- Ghrelin	0.0449
				2h FI: WT ghrelin vs. OBGHSR-/- saline	0.0042
				2h FI: WT ghrelin vs. OBGHSR-/- Ghrelin	>0.9999
				5h FI: WT saline vs. WT ghrelin	0.2161
				5h FI: WT saline vs. OBGHSR-/- saline	0.816
				5h FI: WT saline vs. OBGHSR-/- Ghrelin	0.1646
				5h FI: WT ghrelin vs. OBGHSR-/- saline	0.0457
				5h FI: WT ghrelin vs. OBGHSR-/- Ghrelin	0.9716
5K Fasting-induced F Seeking	Two-tailed unpaired t test (t=2.098, df=37)	WT=20, OB-GHSR-/-=19	0.0428
5M Ghrelin-induced F Seeking	Two-way ANOVA	WT saline=10, WT ghrelin=10, OB-GHSR-/- saline=9		Uncorrected Fisher's LSD
		OB-GHSR-/- ghrelin=9		Saline	0.3097
	Interaction (F (1, 32) = 0.3056)		0.584	Ghrelin	0.0787
	Genotype (F (1, 32) = 5.129)		0.03
	Treatment (F (1, 32) = 4.045)		0.0523
6B Transition Zone Entries	Two-tailed unpaired t test (t=4.526, df=17)	WT=10, OB-GHSR-/-=9	0.0003
6C Total Arm Entries	Two-tailed unpaired t test (t=4.239, df=17)	WT=10, OB-GHSR-/-=9	0.0006
6D Distance moved	Two-tailed unpaired t test (t=3.923, df=17)	WT=10, OB-GHSR-/-=9	0.0011
6E Inter-choice Interval	Two-tailed unpaired t test (t=1.440, df=17)	WT=10, OB-GHSR-/-=9	0.1681
6F Alternations	Two-tailed unpaired t test (t=3.403, df=17)	WT=10, OB-GHSR-/-=9	0.0034
6G SAB score	Two-tailed unpaired t test (t=1.881, df=17)	WT=10, OB-GHSR-/-=9	0.0773
6I Novel Arm Entry	Two-tailed unpaired t test (t=2.241, df=17)	WT=10, OB-GHSR-/-=9	0.0387
6J Novel Arm Duration	Two-tailed unpaired t test (t=2.288, df=17)	WT=10, OB-GHSR-/-=9	0.0352
6K Distance moved	Two-tailed unpaired t test (t=2.581, df=17)	WT=10, OB-GHSR-/-=9	0.0194
6M Latency	Two-tailed unpaired t test (t=0.6873, df=17)	WT=10, OB-GHSR-/-=9	0.5012
6N Duration	Two-tailed unpaired t test (t=0.7934, df=17)	WT=10, OB-GHSR-/-=9	0.4385
6O Preference Score	Two-way ANOVA	WT=10, OB-GHSR-/-=9		Šídák's multiple comparisons test
	Interaction (F (2, 34) = 0.5580)		0.5775	Trial 1	0.4765
	Trials (F (1.824, 31.00) = 8.033)		0.002	Trial 2	>0.9999
	Genotype (F (1, 17) = 0.5424)		0.4715	Trial 3 = TEST	0.9976
7B Distance moved	Two-tailed unpaired t test (t=3.568, df=17)	WT=10, OB-GHSR-/-=9	0.0024
7C Total Arm Visits	Two-tailed unpaired t test (t=4.085, df=17)	WT=10, OB-GHSR-/-=9	0.0008
7D Transition Zone	Two-tailed unpaired t test (t=4.242, df=17)	WT=10, OB-GHSR-/-=9	0.0005
7E Visits for Completion	Two-tailed unpaired t test (t=1.085, df=17)	WT=10, OB-GHSR-/-=9	0.2932
7F Time for Completion	Two-tailed unpaired t test (t=1.476, df=17)	WT=10, OB-GHSR-/-=9	0.1583
7G Working Errors	Two-tailed unpaired t test (t=1.017, df=17)	WT=10, OB-GHSR-/-=9	0.3233
7H Memory Score	Two-tailed unpaired t test (t=0.9292, df=17)	WT=10, OB-GHSR-/-=9	0.3658
7J Time for Completion	Two-way ANOVA	WT=10, OB-GHSR-/-=9		Šídák's multiple comparisons test
	Interaction (F (2, 34) = 1.495)		0.2386	Week 1	0.9439
	Time (F (1.462, 24.85) = 2.799)		0.0938	Week 2	0.0204
	Genotype (F (1, 17) = 4.247)		0.055	Week 3	0.1572
7K Reference Error	Two-way ANOVA	WT=10, OB-GHSR-/-=9		Šídák's multiple comparisons test
	Interaction (F (2, 34) = 1.191)		0.3162	Week 1	0.1574
	Time (F (1.251, 21.26) = 0.3687)		0.5975	Week 2	0.6657
	Genotype (F (1, 17) = 5.916)		0.0263	Week 3	0.9884
7L Working Error	Two-way ANOVA	WT=10, OB-GHSR-/-=9		Šídák's multiple comparisons test
	Interaction (F (2, 34) = 8.270)		0.0012	Week 1	0.0001
	Time (F (1.450, 24.66) = 0.1775)		0.768	Week 2	0.9635
	Genotype (F (1, 17) = 11.27)		0.0037	Week 3	0.5175
7M Total Arm Visits	Two-way ANOVA	WT=10, OB-GHSR-/-=9		Šídák's multiple comparisons test
	Interaction F (2, 34) = 3.082		0.0589	Week 1	0.0092
	Time F (1.358, 23.09) = 0.04466		0.8993	Week 2	0.9923
	Genotype F (1, 17) = 7.455		0.0142	Week 3	0.871
7N Memory Score	Two-way ANOVA	WT=10, OB-GHSR-/-=9		Šídák's multiple comparisons test
	Interaction (F (2, 34) = 0.3143)		0.7324		0.9983
	Time (F (1.447, 24.59) = 0.03980)		0.9176		0.9918
	Genotype (F (1, 17) = 0.04251)		0.8391		0.5469
8A Bodyweight	Two-way ANOVA (mixed effects analysis)	WT=10-36, OB-GHSR-/-=9-33, 3 cohorts combined		Šídák's multiple comparisons test
	Interaction (F (18, 709) = 5.187)	different n depending on week of age	<0.0001	week 1-4	ns
	Time (F (18, 709) = 26.03)		<0.0001	week 5-7	<0.01
	Genotype (F (1, 67) = 19.13)		<0.0001	week 8	ns
				week 9-14	<0.05
				week 15-19	<0.001
8B MRI: Body Weight	Two-tailed unpaired t test (t=3.160, df=19)	WT=11, OB-GHSR-/-=10	0.0052
8C MRI: Fat Mass	Two-way ANOVA	WT=11, OB-GHSR-/-=10		Šídák's multiple comparisons test
	Interaction (F (1, 38) = 0.01843)		0.8927	Fed	0.0083
	Metabolic State (F (1, 38) = 1.720)		0.1975	Fasted	0.0138
	Genotype (F (1, 38) = 17.43)		0.0002
8D MRI: Lean Mass	Two-way ANOVA	WT=11, OB-GHSR-/-=10		Šídák's multiple comparisons test
	Interaction (F (1, 38) = 0.07631)		0.7839	Fed	0.0202
	Metabolic State (F (1, 38) = 0.2186)		0.6428	Fasted	0.0073
	Genotype (F (1, 38) = 16.83)		0.0002
8E Energy Expenditure	Two-way ANOVA	WT=8, OB-GHSR-/-=8
	Interaction (F (23, 322) = 0.5361)		0.9622
	Time (F (8.144, 114.0) = 22.43)		<0.0001
	Genotype (F (1, 14) = 0.0007555)		0.9785
8F Energy Expenditure	Two-way ANOVA	WT=8, OB-GHSR-/-=8
	Interaction (F (2, 28) = 0.5560)		0.5797
	Time (F (1.000, 14.00) = 305.4)		<0.0001
	Genotype (F (1, 14) = 0.0007555)		0.9785
8G RER	Two-way ANOVA	WT=8, OB-GHSR-/-=8		Šídák's multiple comparisons test
	Interaction (F (23, 322) = 3.210)		<0.0001	Time 19.00 to 11.00	ns
	Time (F (5.585, 78.19) = 29.87)		<0.0001	Time 12.00	0.0235
	Genotype (F (1, 14) = 6.120)		0.0268	Time 13.00	0.0347
				Time 14.00 to 18.00	ns
8H RER	Two-way ANOVA	WT=8, OB-GHSR-/-=8		Šídák's multiple comparisons test
	Interaction (F (2, 28) = 11.61)		0.0002	Dark	0.6599
	Time (F (1.000, 14.00) = 70.28)		<0.0001	Light	0.0146
	Genotype (F (1, 14) = 6.120)		0.0268	Daily	0.0818
8I Locomotor Activity	Two-way ANOVA	WT=8, OB-GHSR-/-=8
	Interaction (F (23, 322) = 0.7273)		0.8173
	Time (F (8.395, 117.5) = 11.54)		<0.0001
	Genotype (F (1, 14) = 1.368)		0.2616
8J Locomotor Activity	Two-way ANOVA	WT=8, OB-GHSR-/-=8
	Interaction (F (2, 28) = 1.281)		0.2936
	Time (F (1.000, 14.00) = 95.12)		<0.0001
	Genotype (F (1, 14) = 1.368)		0.2616
9A 24-Hour Fasting	Two-way ANOVA (mixed effects analysis)	WT=11, OB-GHSR-/-=10		Šídák's multiple comparisons test
	Interaction (F (6, 114) = 1.369)		0.2332	0	>0.9999
	Time (F (F (4.226, 80.29) = 28.48)		<0.0001	1.5	0.0278
	Genotype (F (1, 19) = 12.12)		0.0025	3	0.9115
				6	0.5593
				8	0.1096
				24	0.0278
				Refed (t-test)	0.0342
9B Fasting Blood Glucose	Two-tailed unpaired t test (t=3.801, df=102)	WT=54, OB-GHSR-/-=50	0.0002
9C Fasting Blood Insulin	Two-tailed unpaired t test (t=3.516, df=19)	WT=11, OB-GHSR-/-=10	0.0023
9D Fasting Corticosterone (4h)	Two-tailed unpaired t test (t=0.9212, df=18)	WT=11, OB-GHSR-/-=9	0.3691
9E Fasting Corticosterone (24h)	Two-tailed unpaired t test (t=2.053, df=18)	WT=11, OB-GHSR-/-=9	0.0549
9F Refed Insulin	Two-tailed unpaired t test (t=2.980, df=19)	WT=11, OB-GHSR-/-=9	0.0077
9G NEFA	Two-way ANOVA	WT=10, OB-GHSR-/-=9		Šídák's multiple comparisons test
	Interaction (F (1, 34) = 3.278)		0.079	Fed	0.4266
	Metabolic State (F (1, 34) = 132.1)		<0.0001	Fasted	0.3262
	Genotype (F (1, 34) = 0.01672)		0.8979
9H Effect on Refeeding on NEFA Suppression	Two-tailed unpaired t test (t=4.240, df=17)	WT=10, OB-GHSR-/-=9	0.0006
9I Glucose Tolerance	Two-way ANOVA	WT=11, OB-GHSR-/-=10		Šídák's multiple comparisons test
	Time (F (4, 76) = 52.29)		<0.0001	0 min	0.9658
	Genotype (F (1, 20) = 6.102)		0.0226	15 min	0.9457
	Interaction (F (4, 76) = 2.074)		0.0924	30 min	0.0056
				60 min	0.1137
				120 min	0.3801
9J Glucose AUC	Two-tailed unpaired t test (t=2.255, df=19)	WT=11, OB-GHSR-/-=10	0.0361
9K Insulin during GTT	Two-way ANOVA	WT=10, OB-GHSR-/-=10		Šídák's multiple comparisons test
	Interaction (F (2, 36) = 8.256)		0.0011	0 min	0.0364
	Time (F (2, 36) = 44.27)		<0.0001	15 min	0.0385
	Genotype (F (1, 18) = 0.8693)		0.3635	60 min	0.0501
9L Insulin AUC	Two-tailed unpaired t test (t=3.208, df=18)	WT=10, OB-GHSR-/-=10	0.0049
9M Change of Insulin	Two-way ANOVA	WT=10, OB-GHSR-/-=10		Šídák's multiple comparisons test
	Interaction (F (2, 36) = 17.07)		<0.0001	0 min	>0.9999
	Time (F (2, 36) = 47.63)		<0.0001	15 min	<0.0001
	Genotype (F (1, 18) = 9.339)		0.0068	60 min	0.9864
9N Insulin Tolerance	Two-way ANOVA	WT=10, OB-GHSR-/-=8		Šídák's multiple comparisons test
	Interaction (F (4, 64) = 1.427)		0.2352	0 min	0.8346
	Time (F (4, 64) = 39.40)		<0.0001	15 min	0.0088
	Genotype (F (1, 16) = 16.00)		0.001	30 min	0.0096
				60 min	0.0053
				120 min	0.0308
9O NEFA during ITT	Two-way ANOVA	WT=10, OB-GHSR-/-=9		Šídák's multiple comparisons test
	Interaction (F (1, 17) = 2.542)		0.1293	0 min	0.2735
	Time (F (1, 17) = 1.052)		0.3194	15 min	0.0033
	Genotype (F (1, 17) = 9.511)		0.0067
9P 2-Deoxyglucose Challenge	Two-way ANOVA	WT=11, OB-GHSR-/-=10		Šídák's multiple comparisons test
	Interaction (F (4, 76) = 1.995)		0.1038	0 min	0.0242
	Time (F (1.909, 36.26) = 55.58)		<0.0001	15 min	0.8639
	Genotype (F (1, 19) = 3.709)		0.0692	30 min	0.0003
				60 min	0.6318
				120 min	0.9999
9Q Glucose AUC	Two-tailed unpaired t test (t=2.245, df=19)	WT=11, OB-GHSR-/-=10	0.0369
S2A Behavioural changes FED	Two-way ANOVA	WT=11, OB-GHSR-/-=11, per trial		Uncorrected Fisher's LSD
	Interaction: Blank x Genotype (F (1, 38) = 1.192)		0.2818	Blank1	0.022
	Blank trial (F (1, 38) = 0.2420)		0.6256	Blank3	0.0003
	Genotype (F (1, 38) = 19.98)		<0.0001
	Interaction: FL x Genotype (F (1, 38) = 0.2524)		0.6183	Fruit Loop1	0.0436
	FL trial (F (1, 38) = 3.535)		0.0678	Fruit Loop3	0.008
	Genotype (F (1, 38) = 11.94)		0.0014
	Interaction: RW trial x Genotype (F (1, 37) = 1.587)		0.2157	Rose Water1	0.0316
	RW trial (F (1, 37) = 0.0009512)		0.9756	Rose Water3	0.0003
	Genotype (F (1, 37) = 19.20)		<0.0001
S2B Behavioural changes FASTED	Two-way ANOVA	WT=11, OB-GHSR-/-=11, per trial		Uncorrected Fisher's LSD
	Interaction: Blank x Genotype (F (1, 42) = 0.0004099)		0.9839	Blank1	0.0924
	Blank trial (F (1, 42) = 0.009007)		0.9248	Blank3	0.0756
	Genotype (F (1, 42) = 6.271)		0.0162
	Interaction: FL x Genotype (F (1, 44) = 0.0005853)		0.9808	Fruit Loop1	0.1125
	FL trial (F (1, 44) = 10.67)		0.0021	Fruit Loop3	0.1054
	Genotype (F (1, 44) = 5.355)		0.0254
	Interaction: RW x Genotype (F (1, 40) = 0.1361)		0.7142	Rose Water1	0.1049
	RW trial (F (1, 40) = 0.7902)		0.3794	Rose Water3	0.0351
	Genotype (F (1, 40) = 7.372)		0.0097
S2C All transitions	Two-way ANOVA	WT=11, OB-GHSR-/-=11, all 3 trials combined		Tukey's multiple comparisons test
	Interaction (F (1, 259) = 4.973)		0.0266	Fed:WT vs. Fed:OBGHSR-/-	<0.0001
	Metabolic state (F (1, 259) = 10.57)		0.0013	Fed:WT vs. Fasted:WT	0.0008
	Genotype (F (1, 259) = 66.41)		<0.0001	Fed:WT vs. Fasted:OBGHSR-/-	<0.0001
				Fed:OBGHSR-/- vs. Fasted:WT	0.0044
				Fed:OBGHSR-/- vs. Fasted:OBGHSR-/-	0.8883
				Fasted:WT vs. Fasted:OBGHSR-/-	0.0001
S3A Transitions Fed	Unpaired t test (t=2.373, df=19)	WT=11, OB-GHSR-/-=10	0.0283
S3B Fed Behavioural Bout Frequency	Multiple unpaired t tests	WT=11, OB-GHSR-/-=10
	Walking (t=2.374, df=19)		0.02828
	Stationary (t=2.119, df=19)		0.04752
	Rearing (t=1.995, df=19)		0.060597
	Sniffing (t=3.511, df=19)		0.002336
	Grooming (t=1.3, df=19)		0.209203
S3C Fed Behavioural Bout Duration	Multiple unpaired t tests	WT=11, OB-GHSR-/-=10
	Walking (t=0.5828, df=19)		0.566893
	Stationary (t=2.418, df=19)		0.025811
	Rearing (t=0.2092, df=19)		0.836501
	Sniffing (t=0.06939, df=19)		0.945406
	Grooming (t=1.016, df=19)		0.322534
S3D Transitions Fasted	Two-tailed unpaired t test (t=1.979, df=18)	WT=10, OB-GHSR-/-=10	0.0633
S3E Fasted Behavioural Bout Frequency	Multiple unpaired t tests	WT=10, OB-GHSR-/-=10
	Walking (t=2.434, df=18)		0.025588
	Stationary (t=1.864, df=18)		0.078668
	Rearing (t=0.104, df=18)		0.918342
	Sniffing (t=2.616, df=18)		0.017489
	Grooming (t=1.058, df=18)		0.304089
S3F Fasted Behavioural Bout Duration	Multiple unpaired t tests	WT=10, OB-GHSR-/-=10
	Walking (t=0.8965, df=18)		0.381819
	Stationary (t=1.677, df=18)		0.110782
	Rearing (t=0.3861, df=18)		0.703934
	Sniffing (t=0.1675, df=18)		0.868861
	Grooming (t=0.4889, df=18)		0.630795
S3H Cumulative Duration	Two-way ANOVA	WT=11, OB-GHSR-/-=10		Sidak's multiple comparison test
	Interaction (F (4, 95) = 1.493)		0.2105	Zone 1	0.9995
	Zones (F (4, 95) = 55.37)		<0.0001	Object Z1	0.7067
	Genotypes (F (1, 95) = 0.4130)		0.522	Middle Zone	0.9952
				Zone 2	0.6521
				Object Z2	0.3964
S3I Object-Object Investigation	Two-way ANOVA	WT=11, OB-GHSR-/-=10		Sidak's multiple comparison test
	Interaction (F (1, 38) = 0.02181)		0.8834	Object Z1	0.8995
	Object Zones (F (1, 38) = 1.729)		0.1965	Object Z2	0.9745
	Genotypes (F (1, 38) = 0.1887)		0.6664
S3J Cumulative Duration	Two-way ANOVA	WT=11, OB-GHSR-/-=10		Sidak's multiple comparison test
	Interaction (F (4, 95) = 0.3919)		0.814	Zone 1	0.993
	Zones (F (4, 95) = 134.3)		<0.0001	Object Z1	0.7919
	Genotypes (F (1, 95) = 0.1321)		0.717	Middle Zone	0.9989
				Zone 2	0.9989
				Object Z2	>0.9999
S3K Female-Object Investigation	Two-way ANOVA	WT=11, OB-GHSR-/-=10		Sidak's multiple comparison test
	Interaction (F (1, 38) = 2.182)		P=0.1479	Female Z1	0.1303
	Zones (F (1, 38) = 27.93)		P<0.0001	Object Z2	0.9736
	Genotypes (F (1, 38) = 1.404)		P=0.2433
S3L Cumulative Duration	Two-way ANOVA	WT=11, OB-GHSR-/-=10		Sidak's multiple comparison test
	Interaction (F (4, 95) = 0.4341)		P=0.7837	Zone 1	0.9997
	Zones (F (4, 95) = 22.15)		P<0.0001	Object Z1	>0.9999
	Genotypes (F (1, 95) = 0.004209)		P=0.9484	Middle Zone	0.9987
				Zone 2	0.9289
				Object Z2	0.8881
S3M Female-Female Investigation	Two-way ANOVA	WT=11, OB-GHSR-/-=10		Sidak's multiple comparison test
	Interaction (F (1, 38) = 2.119)		0.1537	Female Z1	0.4112
	Zones (F (1, 38) = 0.7003)		0.4079	Female Z2	0.6434
	Genotypes (F (1, 38) = 0.06733)		0.7967
S4A EPM Velocity	Two-way ANOVA	WT=11, OB-GHSR-/-=11		Uncorrected Fisher's LSD
	Interaction (F (1, 40) = 0.9260)		0.3417	Fed	0.1713
	Metabolic State (F (1, 40) = 19.04)		<0.0001	Fasted	0.0088
	Genotype (F (1, 40) = 8.597)		0.0055
S4B LDB Velocity	Two-way ANOVA	WT=11, OB-GHSR-/-=11		Uncorrected Fisher's LSD
	Interaction (F (1, 40) = 0.1220)		0.7287	Fed	0.9939
	Metabolic State (F (1, 40) = 13.60)		0.0007	Fasted	0.6294
	Genotype (F (1, 40) = 0.1145)		0.7368
S4C OF Velocity	Two-way ANOVA	WT=11, OB-GHSR-/-=11		Uncorrected Fisher's LSD
	Interaction (F (1, 40) = 0.8882)		0.3516	Fed	0.3359
	Metabolic State (F (1, 40) = 4.544)		0.0392	Fasted	0.0263
	Genotype (F (1, 40) = 5.382)		0.0255
S5A Average Food Intake	Two-tailed unpaired t test (t=1.070, df=17)	WT=10, OB-GHSR-/-=9	0.2997
S5B Average Bouts	Two-tailed unpaired t test (t=2.237, df=17)	WT=10, OB-GHSR-/-=9	0.039
S5C Food Intake after ON Fast	Two-way ANOVA	WT=11, OB-GHSR-/-=9		Šídák's multiple comparisons test
	Interaction (F (3, 51) = 1.720)		0.1746	1h Food Intake	0.9981
	Time (F (3, 51) = 444.9)		<0.0001	2h Food Intake	0.9962
	Genotype (F (1, 17) = 0.09482)		0.7619	5h Food Intake	0.9676
				20h Food Intake	0.4021
S5D Bouts after ON Fast	Two-way ANOVA	WT=11, OB-GHSR-/-=9		Šídák's multiple comparisons test
	Interaction (F (3, 51) = 1.219)		0.3121	1h Food Intake	0.7754
	Time (F (3, 51) = 278.7)		<0.0001	2h Food Intake	0.3999
	Genotype (F (1, 17) = 4.865)		0.0415	5h Food Intake	0.458
				20h Food Intake	0.0224
S5E Fed Food Seeking	Two-tailed unpaired t test (t=0.8641, df=39)	WT=20, OB-GHSR-/-=21	0.3928
S5F Food Seeking after ON Fast	Two-tailed unpaired t test (t=1.804, df=37)	WT=19, OB-GHSR-/-=20	0.0794
S6B Latency	Two-tailed unpaired t test (t=1.224, df=17)	WT=10, OB-GHSR-/-=9	0.2377
S6C Duration	Two-tailed unpaired t test (t=1.789, df=17)	WT=10, OB-GHSR-/-=9	0.0914
S6D Distance moved	Two-tailed unpaired t test (t=0.06451, df=17)	WT=10, OB-GHSR-/-=9	0.9493
S6E Preference Score	Two-way ANOVA	WT=10, OB-GHSR-/-=9		Šídák's multiple comparisons test
	Interaction (F (2, 34) = 0.2744)		0.7617	Trial 1	>0.9999
	Trials (F (1.804, 30.67) = 1.273)		0.2916	Trial 2	0.9096
	Genotype (F (1, 17) = 0.05624)		0.8154	Trial 3 = TEST	>0.9999
S7A Faecal Triglycerides	Two-tailed unpaired t test (t=0.02297, df=44)	WT=25, OB-GHSR-/-=21	0.9818
S7B Faecal NEFA	Two-tailed unpaired t test (t=0.07510, df=44)	WT=25, OB-GHSR-/-=21	0.9405
S7C Faecal Molecular NEFA/TG ratio	Two-tailed unpaired t test (t=0.5829, df=44)	WT=25, OB-GHSR-/-=21	0.5629
S7D GTT Glucose AUC vs Body Weight	Simple Linear Regression	WT=11, OB-GHSR-/-=10
	WT (Y = 0.7116*X + 25.17)
	OB-GHSR-/- (Y = 2.501*X - 22.97)
	Pearson r Correlation
	WT (r=0.1394, R squared=0.01944)		0.6826
	OB-GHSR-/- (r=0.2660, R squared=0.07074)		0.4576
S7E Gastric Emptying Rate	Two-way ANOVA	WT=10, OB-GHSR-/-=10		Uncorrected Fisher's LSD
	Interaction (F (3, 54) = 1.716)		0.1745	0 min	0.3406
	Time (F (1.839, 33.10) = 19.23)		<0.0001	20 min	0.0434
	Genotype (F (1, 18) = 4.613)		0.0456	40 min	0.5724
				80 min	0.2109
S7F AUC Gastric Emptying	Two-tailed unpaired t test (t=2.046, df=18)	WT=10, OB-GHSR-/-=10	0.0556
S8A Body Weight	Two-tailed unpaired t test (t=0.6879, df=14)	WT=8, OB-GHSR-/-=8	0.5028
S8B Lean Mass	Two-tailed unpaired t test (t=1.147, df=14)	WT=8, OB-GHSR-/-=8	0.2705
S8C Fat Mass	Two-tailed unpaired t test (t=1.733, df=14)	WT=8, OB-GHSR-/-=8	0.1051
S8D Oxygen Consumption	Two-way ANOVA	WT=8, OB-GHSR-/-=8
	Interaction (F (23, 322) = 0.5321)		0.9638
	Time (F (8.155, 114.2) = 20.47)		<0.0001
	Genotype (F (1, 14) = 0.03670)		0.8508
S8E Carbon Dioxide Production	Two-way ANOVA	WT=8, OB-GHSR-/-=8
	Interaction (F (23, 322) = 0.6429)		0.8973
	Time (F (8.072, 113.0) = 29.39)		<0.0001
	Genotype (F (1, 14) = 0.5602)		0.4666
S8F EE vs Lean	Pearson r Correlation	WT=8, OB-GHSR-/-=8
	OB-GHSR-/- (r=0.6922, R squared=0.4792)		0.0571
	WT (r=0.7072, R squared=0.5001)		0.0498
S8G EE vs Fat	Pearson r Correlation	WT=8, OB-GHSR-/-=8
	OB-GHSR-/- (r=-0.6273, R squared=0.3936)		0.0959
	WT (r=0.3211, R squared=0.1031)		0.4381
